# Comparing transmission reconstruction models with *Mycobacterium tuberculosis* whole genome sequence data

**DOI:** 10.1101/2022.01.07.475333

**Authors:** Benjamin Sobkowiak, Kamila Romanowski, Inna Sekirov, Jennifer L Gardy, James Johnston

**Author notes:** Department of Mathematics, Simon Fraser University, Burnaby, Canada (Benjamin Sobkowiak).

## Abstract

Pathogen genomic epidemiology is now routinely used worldwide to interrogate infectious disease dynamics. Multiple computational tools that reconstruct transmission networks by coupling genomic data with epidemiological modelling have been developed. The resulting inferences are often used to inform outbreak investigations, yet to date, the performance of these transmission reconstruction tools has not been compared specifically for tuberculosis, a disease process with complex epidemiology that includes variable latency periods and within-host heterogeneity. Here, we carried out a systematic comparison of seven publicly available transmission reconstruction tools, evaluating their accuracy in predicting transmission events in both simulated and real-world *Mycobacterium tuberculosis* outbreaks. No tool was able to fully resolve transmission networks, though both the single-tree and multi-tree input implementations of TransPhylo identified the most epidemiologically supported transmission events and the fewest false positive links. We observed a high degree of variability in the transmission networks inferred by each approach. Our findings may inform an end-user’s choice of tools in future tuberculosis transmission analyses and underscore the need for caution when interpreting transmission networks produced using probabilistic approaches.
