## Supplementary material for "Comparing transmission reconstruction models with *Mycobacterium tuberculosis* whole genome sequence data": Tables_S2_S3.xlsx

### Sheet: Simulated Clusters
Supplementary Materials, Table S2 - Sobkowiak et. al. 2021 - Comparing transmission reconstruction models with Mycobacterium tuberculosis whole genome sequence data
Full results for transmission network reconstruction for each simulated cluster, showing inferred transmission links between sampled hosts with a probability of ≥ 0.5
		BEASTLIER			Outbreaker2			Phybreak			SCOTTI			seqTrack			TransPhylo			TransPhyloMT
Cluster Name	No. known links between sampled hosts	No. Inferred links	No. correctly predicted links - any direction	No. correctly predicted links - directional	No. Inferred links	No. correctly predicted links - any direction	No. correctly predicted links - directional	No. Inferred links	No. correctly predicted links - any direction	No. correctly predicted links - directional	No. Inferred links	No. correctly predicted links - any direction	No. correctly predicted links - directional	No. Inferred links	No. correctly predicted links - any direction	No. correctly predicted links - directional	No. Inferred links	No. correctly predicted links - any direction	No. correctly predicted links - directional	No. Inferred links	No. correctly predicted links - any direction	No. correctly predicted links - directional
Simulation Cluster 1	23	31	2	1	27	13	9	21	9	4	0	0	0	1	1	0	13	8	6	12	8	6
Simulation Cluster 2	20	31	1	1	21	9	6	11	7	6	0	0	0	4	1	0	17	9	6	13	8	5
Simulation Cluster 3	15	26	3	1	15	9	5	15	6	4	0	0	0	2	2	1	12	8	6	9	7	5
Simulation Cluster 4	20	23	1	1	16	11	7	17	8	7	0	0	0	3	1	1	11	6	5	10	7	5
Simulation Cluster 5	13	26	4	3	17	4	4	15	4	4	0	0	0	3	2	1	16	5	3	10	5	3
Simulation Cluster 6	11	26	0	0	12	4	2	17	6	5	0	0	0	0	0	0	16	3	1	6	3	2
Simulation Cluster 7	19	33	1	0	25	11	7	21	10	9	0	0	0	1	0	0	12	8	5	10	7	5
Simulation Cluster 8	16	25	3	2	24	11	8	16	10	7	0	0	0	0	0	0	9	6	5	8	7	6
Simulation Cluster 9	13	25	0	0	14	5	4	16	5	5	0	0	0	1	0	0	13	6	5	8	5	5
Simulation Cluster 10	22	29	4	3	28	8	5	18	6	2	0	0	0	3	2	2	14	9	5	15	11	7

### Sheet: Clinical MIRU-VNTR clusters
Supplementary Materials, Table S3 - Sobkowiak et. al. 2021 - Comparing transmission reconstruction models with Mycobacterium tuberculosis whole genome sequence data
Full results for transmission network reconstruction for each clinical MIRU-VNTR cluster from British Columbia, showing inferred transmission links between sampled hosts with a probability of ≥ 0.5
		BEASTLIER		Outbreaker2		Phybreak		SCOTTI		seqTrack		TransPhylo		TransPhyloMT
Cluster Name	No. epi-associated links between sampled hosts	No. Inferred links	No. correctly predicted links	No. Inferred links	No. correctly predicted links	No. Inferred links	No. correctly predicted links	No. Inferred links	No. correctly predicted links	No. Inferred links	No. correctly predicted links	No. Inferred links	No. correctly predicted links	No. Inferred links	No. correctly predicted links
MCLUST001	58	58	3	8	3	6	3	1	1	26	3	31	3	12	3
MCLUST002	15	73	2	33	1	29	0	2	0	20	0	37	1	10	0
MCLUST003	16	37	4	20	5	19	5	0	0	10	3	11	5	7	4
MCLUST004	4	8	2	2	0	2	0	0	0	2	1	4	1	2	1
MCLUST006	5	5	2	0	0	1	0	0	0	1	0	4	1	4	2
MCLUST007	4	6	0	2	0	1	0	0	0	1	0	4	2	3	2
MCLUST008	7	36	0	21	1	22	2	1	0	2	1	17	2	8	1
MCLUST012_1	5	48	0	21	1	30	3	0	0	10	0	13	2	8	2
MCLUST012_2	1	15	0	1	1	5	1	0	0	4	0	5	1	3	1
MCLUST052	3	17	1	8	1	12	1	0	0	3	0	4	1	3	1
MCLUST058	1	6	1	6	1	5	1	0	0	0	0	2	1	2	1
MCLUST134	1	11	0	11	0	10	1	0	0	1	0	1	0	1	0
